# NPC1 deficiency engages a lysosome–genome–immune program linked to neurodegeneration and cellular aging signatures

**DOI:** 10.64898/2026.07.12.738054

**Authors:** Morteza Abyadeh, Masoumeh Zarei Kheirabadi, Pei-Chi Hou, Vedat Sari, Kyubin Lee, Rohil Hameed, Bushra Mehkri, Elizabeth Malaugh, Jason Newton, Tomasz Kordula, Yuh-Hwa Wang, Alaattin Kaya

## Abstract

Lysosomal dysfunction is a prominent feature of neurodegeneration and aging, yet how primary defects in lysosomal trafficking are converted into progressive cellular decline remains poorly understood. Niemann Pick disease type C (NPC), caused by impaired *NPC1* dependent cholesterol export, provides a genetically defined model to address this question. Here, we show that NPC1 deficiency activates a lysosome, genome, immune axis linking cholesterol trafficking failure to neurodegeneration and hallmarks of cellular aging. In Npc1 mutant mice, *NPC1* loss triggered DNA damage, neuroinflammation, microglial and astrocytic activation, Purkinje neuron degeneration, and motor dysfunction. Consistently, NPC patient-derived fibroblasts exhibited mitochondrial abnormalities and widespread DNA double-strand breaks. Genome-wide DNA break mapping and transcriptomic analyses revealed extensive genomic instability at regulatory regions, including enrichment of DNA breaks at transcription start sites and G quadruplex associated loci, accompanied by widespread transcriptional reprogramming, activation of innate immune pathways, disruption of fibroblast identity, and induction of cellular aging signatures. We further identify Fingolimod, an FDA approved sphingosine - 1 phosphate receptor modulator, as a potent modifier of this disease network. Fingolimod improved lysosomal cholesterol trafficking, increased *LAMP1* abundance, attenuated *STING* associated inflammatory signaling, normalized mitochondrial function, reduced neuroinflammatory and neurodegenerative phenotypes in Npc1 mutant mice, and broadly shifted disease-associated transcriptional programs toward a healthier state. Extending these findings beyond NPC, Fingolimod improved age-associated phenotypes in *C. elegans* and prolonged lifespan in aged male mice. Together, these findings identify genome instability and chronic innate immune activation as major downstream consequences of lysosomal cholesterol trafficking failure and establish Fingolimod as a clinically actionable modulator of lysosomal dysfunction, neurodegeneration, and aging-related decline.
