## Supplementary file 2 for "NPC1 deficiency engages a lysosome–genome–immune program linked to neurodegeneration and cellular aging signatures"

### Sheet: Sheet1
		S1P		d7-S1P (IS)		Sphingosone		FTY720		phospho-FTY720		S1P/IS
2026_06_16_blood_01	F1 plasma	21978.6		19267.5		192.664		340.925		none detected		1.14071
2026_06_16_blood_02	F1 Plasma	16644.6		15546.5		117		650.699		none detected		1.07063
2026_06_16_blood_03	F2 Plasma	22332.1		24014.7		108.367		503.551		none detected		0.929935
2026_06_16_blood_04	F2 Plasma	18213.6		19196.8		none detected		447.246		none detected		0.948785
2026_06_16_blood_05	F1 Blood	61328.5		17234.5		4043.79		1213.26		none detected		3.55848
2026_06_16_blood_06	F1 Blood	45406.8		15662.5		2650.94		955.015		none detected		2.89908
2026_06_16_blood_07	F2 Blood	55674.3		18849		3611.08		951.272		none detected		2.9537
2026_06_16_blood_08	F2 Blood	55053.2		16737.3		3199.61		1903.95		none detected		3.28925
2026_06_16_blood_09	M1 Blood	43395		18431.4		3474.71		2509.51		none detected		2.3544
2026_06_16_blood_10	M1 Blood	66130.5		24914.5		4965.97		2987.66		none detected		2.6543
2026_06_16_blood_11	M2 Blood	63150.4		18114.5		5808.52		2767.16		none detected		3.48619
2026_06_16_blood_12	M2 Blood	66212.1		21225.7		5972.73		2652.68		none detected		3.11944
2026_06_16_blood_13	M3 Blood	44733.8		16592.6		4120.94		1648.9		none detected		2.696
2026_06_16_blood_14	M3 Blood	56503.7		14123.2		4970.54		2289.77		none detected		4.00076

### Sheet: Sheet2
Quantify Compound Summary Report
Printed Wed Jun 17 09:46:15 2026
Compound 1: S1P-d7
	#	Name	Type	Std. Conc	RT	Area	IS Area	Response	Primary Flags	Conc.	%Dev	Summary Flag Reason
1	1	2026_06_16_blood_01		1	3.08	19267.5		19267.5	MM
2	2	2026_06_16_blood_02		1
3	3	2026_06_16_blood_03		1	3.06	24014.7		24014.7	MM
4	4	2026_06_16_blood_04		1	3.07	19196.8		19196.8	MM
5	5	2026_06_16_blood_05		1	3.06	17234.5		17234.5	bb
6	6	2026_06_16_blood_06		1	3.06	15662.5		15662.5	MM
7	7	2026_06_16_blood_07		1	3.06	18849		18849	bb
8	8	2026_06_16_blood_08		1	3.06	16737.3		16737.3	bb
9	9	2026_06_16_blood_09		1	3.06	18431.4		18431.4	MM
10	10	2026_06_16_blood_10		1	3.07	24914.5		24914.5	bb
11	11	2026_06_16_blood_11		1	3.07	18114.5		18114.5	bb
12	12	2026_06_16_blood_12		1	3.07	21225.7		21225.7	bb
13	13	2026_06_16_blood_13		1	3.07	16592.6		16592.6	MM
14	14	2026_06_16_blood_14		1	3.08	14123.2		14123.2	bb
Compound 2: S1P
	#	Name	Type	Std. Conc	RT	Area	IS Area	Response	Primary Flags	Conc.	%Dev	Summary Flag Reason
1	1	2026_06_16_blood_01		0	3.08	21978.6	19267.5	1.141	MM
2	2	2026_06_16_blood_02		0
3	3	2026_06_16_blood_03		0	3.08	22332.1	24014.7	0.93	MM
4	4	2026_06_16_blood_04		0	3.09	18213.6	19196.8	0.949	bb
5	5	2026_06_16_blood_05		0	3.07	61328.5	17234.5	3.558	MM
6	6	2026_06_16_blood_06		0	3.08	45406.8	15662.5	2.899	MM
7	7	2026_06_16_blood_07		0	3.08	55674.3	18849	2.954	MM
8	8	2026_06_16_blood_08		0	3.07	55053.2	16737.3	3.289	MM
9	9	2026_06_16_blood_09		0	3.08	43395	18431.4	2.354	MM
10	10	2026_06_16_blood_10		0	3.07	66130.5	24914.5	2.654	MM
11	11	2026_06_16_blood_11		0	3.08	63150.4	18114.5	3.486	MM
12	12	2026_06_16_blood_12		0	3.07	66212.1	21225.7	3.119	bb
13	13	2026_06_16_blood_13		0	3.07	44733.8	16592.6	2.696	MM
14	14	2026_06_16_blood_14		0	3.08	56503.7	14123.2	4.001	MM
Compound 3: C17S1P
	#	Name	Type	Std. Conc	RT	Area	IS Area	Response	Primary Flags	Conc.	%Dev	Summary Flag Reason
1	1	2026_06_16_blood_01		1
2	2	2026_06_16_blood_02		1
3	3	2026_06_16_blood_03		1
4	4	2026_06_16_blood_04		1
5	5	2026_06_16_blood_05		1
6	6	2026_06_16_blood_06		1
7	7	2026_06_16_blood_07		1
8	8	2026_06_16_blood_08		1
9	9	2026_06_16_blood_09		1
10	10	2026_06_16_blood_10		1
11	11	2026_06_16_blood_11		1
12	12	2026_06_16_blood_12		1
13	13	2026_06_16_blood_13		1
14	14	2026_06_16_blood_14		1
Compound 4: C17Sph
	#	Name	Type	Std. Conc	RT	Area	IS Area	Response	Primary Flags	Conc.	%Dev	Summary Flag Reason
1	1	2026_06_16_blood_01		1
2	2	2026_06_16_blood_02		1
3	3	2026_06_16_blood_03		1
4	4	2026_06_16_blood_04		1
5	5	2026_06_16_blood_05		1
6	6	2026_06_16_blood_06		1
7	7	2026_06_16_blood_07		1
8	8	2026_06_16_blood_08		1
9	9	2026_06_16_blood_09		1
10	10	2026_06_16_blood_10		1
11	11	2026_06_16_blood_11		1
12	12	2026_06_16_blood_12		1
13	13	2026_06_16_blood_13		1
14	14	2026_06_16_blood_14		1
Compound 5: Sph
	#	Name	Type	Std. Conc	RT	Area	IS Area	Response	Primary Flags	Conc.	%Dev	Summary Flag Reason
1	1	2026_06_16_blood_01		0	2.89	192.664		192.664	bb
2	2	2026_06_16_blood_02		0
3	3	2026_06_16_blood_03		0	2.89	108.367		108.367	MM
4	4	2026_06_16_blood_04		0
5	5	2026_06_16_blood_05		0	2.86	4043.79		4043.79	MM
6	6	2026_06_16_blood_06		0	2.86	2650.94		2650.94	bb
7	7	2026_06_16_blood_07		0	2.86	3611.08		3611.08	bb
8	8	2026_06_16_blood_08		0	2.86	3199.61		3199.61	bd
9	9	2026_06_16_blood_09		0	2.87	3474.71		3474.71	MM
10	10	2026_06_16_blood_10		0	2.86	4965.97		4965.97	MM
11	11	2026_06_16_blood_11		0	2.86	5808.52		5808.52	MM
12	12	2026_06_16_blood_12		0	2.86	5972.73		5972.73	bd
13	13	2026_06_16_blood_13		0	2.86	4120.94		4120.94	MM
14	14	2026_06_16_blood_14		0	2.86	4970.54		4970.54	MM
Compound 6: BPG
	#	Name	Type	Std. Conc	RT	Area	IS Area	Response	Primary Flags	Conc.	%Dev	Summary Flag Reason
1	1	2026_06_16_blood_01		1
2	2	2026_06_16_blood_02		1
3	3	2026_06_16_blood_03		1
4	4	2026_06_16_blood_04		1
5	5	2026_06_16_blood_05		1
6	6	2026_06_16_blood_06		1
7	7	2026_06_16_blood_07		1
8	8	2026_06_16_blood_08		1
9	9	2026_06_16_blood_09		1
10	10	2026_06_16_blood_10		1
11	11	2026_06_16_blood_11		1
12	12	2026_06_16_blood_12		1
13	13	2026_06_16_blood_13		1
14	14	2026_06_16_blood_14		1
Compound 7: FTY720P
	#	Name	Type	Std. Conc	RT	Area	IS Area	Response	Primary Flags	Conc.	%Dev	Summary Flag Reason
1	1	2026_06_16_blood_01		1
2	2	2026_06_16_blood_02		1
3	3	2026_06_16_blood_03		1
4	4	2026_06_16_blood_04		1
5	5	2026_06_16_blood_05		1
6	6	2026_06_16_blood_06		1
7	7	2026_06_16_blood_07		1
8	8	2026_06_16_blood_08		1
9	9	2026_06_16_blood_09		1
10	10	2026_06_16_blood_10		1
11	11	2026_06_16_blood_11		1
12	12	2026_06_16_blood_12		1
13	13	2026_06_16_blood_13		1
14	14	2026_06_16_blood_14		1
Compound 8: SLD1072200
	#	Name	Type	Std. Conc	RT	Area	IS Area	Response	Primary Flags	Conc.	%Dev	Summary Flag Reason
1	1	2026_06_16_blood_01		1
2	2	2026_06_16_blood_02		1
3	3	2026_06_16_blood_03		1
4	4	2026_06_16_blood_04		1
5	5	2026_06_16_blood_05		1
6	6	2026_06_16_blood_06		1
7	7	2026_06_16_blood_07		1
8	8	2026_06_16_blood_08		1
9	9	2026_06_16_blood_09		1
10	10	2026_06_16_blood_10		1
11	11	2026_06_16_blood_11		1
12	12	2026_06_16_blood_12		1
13	13	2026_06_16_blood_13		1
14	14	2026_06_16_blood_14		1
Compound 9: SLS2052310
	#	Name	Type	Std. Conc	RT	Area	IS Area	Response	Primary Flags	Conc.	%Dev	Summary Flag Reason
1	1	2026_06_16_blood_01		1
2	2	2026_06_16_blood_02		1
3	3	2026_06_16_blood_03		1
4	4	2026_06_16_blood_04		1
5	5	2026_06_16_blood_05		1
6	6	2026_06_16_blood_06		1
7	7	2026_06_16_blood_07		1
8	8	2026_06_16_blood_08		1
9	9	2026_06_16_blood_09		1
10	10	2026_06_16_blood_10		1
11	11	2026_06_16_blood_11		1
12	12	2026_06_16_blood_12		1
13	13	2026_06_16_blood_13		1
14	14	2026_06_16_blood_14		1
Compound 10: SLB1122168
	#	Name	Type	Std. Conc	RT	Area	IS Area	Response	Primary Flags	Conc.	%Dev	Summary Flag Reason
1	1	2026_06_16_blood_01		1
2	2	2026_06_16_blood_02		1
3	3	2026_06_16_blood_03		1
4	4	2026_06_16_blood_04		1
5	5	2026_06_16_blood_05		1
6	6	2026_06_16_blood_06		1
7	7	2026_06_16_blood_07		1
8	8	2026_06_16_blood_08		1
9	9	2026_06_16_blood_09		1
10	10	2026_06_16_blood_10		1
11	11	2026_06_16_blood_11		1
12	12	2026_06_16_blood_12		1
13	13	2026_06_16_blood_13		1
14	14	2026_06_16_blood_14		1
Compound 11: SLF80821178
	#	Name	Type	Std. Conc	RT	Area	IS Area	Response	Primary Flags	Conc.	%Dev	Summary Flag Reason
1	1	2026_06_16_blood_01		1
2	2	2026_06_16_blood_02		1
3	3	2026_06_16_blood_03		1
4	4	2026_06_16_blood_04		1
5	5	2026_06_16_blood_05		1
6	6	2026_06_16_blood_06		1
7	7	2026_06_16_blood_07		1
8	8	2026_06_16_blood_08		1
9	9	2026_06_16_blood_09		1
10	10	2026_06_16_blood_10		1
11	11	2026_06_16_blood_11		1
12	12	2026_06_16_blood_12		1
13	13	2026_06_16_blood_13		1
14	14	2026_06_16_blood_14		1
Compound 12: FTY720
	#	Name	Type	Std. Conc	RT	Area	IS Area	Response	Primary Flags	Conc.	%Dev	Summary Flag Reason
1	1	2026_06_16_blood_01		1	2.14	340.925		340.925	MM
2	2	2026_06_16_blood_02		1	2.16	650.699		650.699	MM
3	3	2026_06_16_blood_03		1	2.14	503.551		503.551	MM
4	4	2026_06_16_blood_04		1	2.14	447.246		447.246	MM
5	5	2026_06_16_blood_05		1	2.14	1213.26		1213.26	MM
6	6	2026_06_16_blood_06		1	2.13	955.015		955.015	MM
7	7	2026_06_16_blood_07		1	2.13	951.272		951.272	MM
8	8	2026_06_16_blood_08		1	2.12	1903.95		1903.95	MM
9	9	2026_06_16_blood_09		1	2.14	2509.51		2509.51	MM
10	10	2026_06_16_blood_10		1	2.13	2987.66		2987.66	MM
11	11	2026_06_16_blood_11		1	2.14	2767.16		2767.16	MM
12	12	2026_06_16_blood_12		1	2.13	2652.68		2652.68	bb
13	13	2026_06_16_blood_13		1	2.12	1648.9		1648.9	MM
14	14	2026_06_16_blood_14		1	2.14	2289.77		2289.77	MM
